# Deciphering the roadmap of *in vivo* reprogramming towards pluripotency

**DOI:** 10.1101/2022.04.19.488763

**Authors:** Dafni Chondronasiou, Jaime Martínez de Villareal, Elena Melendez, Cian J. Lynch, Marta Kovatcheva, Mònica Aguilera, Neus Prats, Francisco X. Real, Manuel Serrano

**Affiliations:** Institute for Research in Biomedicine (IRB Barcelona), Barcelona Institute of Science and Technology (BIST), Barcelona, Spain; Epithelial Carcinogenesis Group, Molecular Oncology Programme, Spanish National Cancer Research Centre (CNIO), Madrid, Spain; CIBERONC, Madrid, Spain; Departament de Medicina i Ciències de la Vida, Universitat Pompeu Fabra, Barcelona, Spain; Catalan Institution for Research and Advanced Studies (ICREA), Barcelona 08010, Spain

**Keywords:** Reprogramming, OSKM, pluripotency, dedifferentiation, pancreas

## Abstract

Differentiated cells can be converted to pluripotent stem cells (iPSCs) upon ectopic expression of transcription factors OCT4, SOX2, KLF4 and MYC (OSKM) in a process known as reprogramming. Great efforts have been made to dissect intermediate states of *in vitro* reprogramming and how they are affected by culture conditions, while the roadmap of *in vivo* reprogramming remains unexplored. Here, we use single cell RNA sequencing to capture cells undergoing reprogramming in the adult pancreas. We identify markers along the trajectory from acinar identity to pluripotency, which allow *in situ* visualization of the intermediate states of reprogramming. Importantly, different tissues expressing OSKM, such as pancreas, stomach and colon, share markers of intermediate reprogramming, suggesting a conserved *in vivo* reprogramming path. Our *in vivo* roadmap defines landmarks along *in vivo* reprogramming that could be useful for applications in tissue regeneration and cellular rejuvenation based on intermediate reprogramming states.
