## Supplementary Table 4 for "Deciphering the roadmap of *in vivo* reprogramming towards pluripotency"

### Sheet: Sheet1
Primer-Padlock oligo sequences for RNA-FISH
Cpa1	Primer Cpa1 01	ACATCGATGGGGAGACCAGCCCTAATGTTATCTT	Padlock Cpa1 01	/5Phos/ACATTAGGCAGGGTCCCGCCAGAAGTAATTATTACCGGTTCATACACTAAAGATA
	Primer Cpa1 02	GCATCGGTGGACAGAGCCCTGTAATGTTATCTT	Padlock Cpa1 02	/5Phos/ACATTACCTGGAAGGCGGACATCTGCTGCTAATTATTACCGGTTCATACACTAAAGATA
	Primer Cpa1 03	ACCTGGGCTTCGTCGGTGGCAGTAATGTTATCTT	Padlock Cpa1 03	/5Phos/ACATTAGATTCGGAGAACCTGGTGCCCCAAATTATTACCGGTTCATACACTAAAGATA
	Primer Cpa1 04	GGGCCAGCCATGTCTCCTCCGCTAATGTTATCTT	Padlock Cpa1 04	/5Phos/ACATTAGTGGGGATGATCTGGGAGGCAGGAATTATTACCGGTTCATACACTAAAGATA
Ly6g6c	Primer_Ly6g6c_01	AGGCATTTGTGGCCCGGCTCCATAATGTTATCTT	Padlock_Ly6g6c_01	/5Phos/ACATTAGCGGCAGGACTGGCGATCCACAAATTATTACCGGTACATACACTAAAGATA
	Primer_Ly6g6c_02	AAGACCTCCCGACAAGGCTCTTCTAATGTTATCTT	Padlock_Ly6g6c_02	/5Phos/ACATTAGGTGTGCCGCAGCGCAGGTAATTATTACCGGTACATACACTAAAGATA
	Primer_Ly6g6c_03	ATGCAATAACCAGAGGCCGAGTAATGTTATCTT	Padlock_Ly6g6c_03	/5Phos/ACATTACCAGCCAAGGAGGTGAGGGAGAATTATTACCGGTACATACACTAAAGATA
	Primer_Ly6g6c_04	ACCCAGCAGTAGAGTAGGGCAGTAATGTTATCTT	Padlock_Ly6g6c_04	/5Phos/ACATTACAGGGTGAGCAACAGGAGGTGTAATTATTACCGGTACATACACTAAAGATA
Krt14	Primer_Krt14_01	GGCTCTGGCCAGGGTCAGCTTAATGTTATCTT	Padlock_Krt14_01	/5Phos/ACATTAATCCAGCACCCTGCGCAGGCAATTATTACCGGTGCATACACTAAAGATA
	Primer_Krt14_02	TGCCGCTCTGCACCAGCTCGCTTAATGTTATCTT	Padlock_Krt14_02	/5Phos/ACATTATTGGTGGCCACCTCGCGGTTAATTATTACCGGTGCATACACTAAAGATA
	Primer_Krt14_03	GGCGGCGTCCATCTCCACATTTAATGTTATCTT	Padlock_Krt14_03	/5Phos/ACATTAACGTCTCCACCCACCTGGCCTAATTATTACCGGTGCATACACTAAAGATA
	Primer_Krt14_04	ATCTCGCAGCGCAGCTGAGCCTAATGTTATCTT	Padlock_Krt14_04	/5Phos/ACATTAGCTGCTCCTCCACACTGCCGATAATTATTACCGGTGCATACACTAAAGATA
OSKM Cassette untranslated regions (E2A-MYC)	Primer_OSKM_Cass_01	GGCCTCCCACCGTACACGCCTATAATGTTATCTT	Padlock_OSKM_Cass_01	/5Phos/ACATTATCGACCCGGGTACCGAGCTCGAAATTATTACCGGTACATACACTAAAGATA
	Primer_OSKM_Cass_02	TGGAGGTCAAAACAGCGTGGATGTAATGTTATCTT	Padlock_OSKM_Cass_02	/5Phos/ACATTACGTCTCCAGGCGATCTGACGGTAATTATTACCGGTACATACACTAAAGATA
	Primer_OSKM_Cass_03	ATGGCGAATTCGGGGCCGCTAATGTTATCTT	Padlock_OSKM_Cass_03	/5Phos/ACATTAGAGGCTGGATCGGTCCCGGTGTCTAATTATTACCGGTACATACACTAAAGATA
	Primer_OSKM_Cass_04	ACGCCCAAAGGAAATCCAGTGGCTAATGTTATCTT	Padlock_OSKM_Cass_04	/5Phos/ACATTACGCCGGGACCTGGGTTGCTAATTATTACCGGTACATACACTAAAGATA
	Primer_OSKM_Cass_05	ACCAGTGGGGGTTGCGTCAGCAAATAATGTTATCTT	Padlock_OSKM_Cass_05	/5Phos/ACATTAACAGTGCACACCACGCCACGTAATTATTACCGGTACATACACTAAAGATA
Aldh3a1	Primer_Aldh3a1_01	CCCCCATGCCGCTGTTCCCTAATGTTATCTT	Padlock_Aldh3a1_01	/5Phos/ACATTAACACCCCCAAAGGGCAAAGTGGGAATTATTACCGGTCCATACACTAAAGATA
	Primer_Aldh3a1_02	ATGCGCTGCAACGCCTCCAGCTTAATGTTATCTT	Padlock_Aldh3a1_02	/5Phos/ACATTACTCAACCCGGAACTGCAGCGGTAATTATTACCGGTCCATACACTAAAGATA
	Primer_Aldh3a1_03	ATGCCGGGGCATCTTGGCTGGTAATGTTATCTT	Padlock_Aldh3a1_03	/5Phos/ACATTACTTGGGGGATACCTGGCCTTGTAATTATTACCGGTCCATACACTAAAGATA
	Primer_Aldh3a1_04	TCCGCAGAGACCTCACCAGGCAATAATGTTATCTT	Padlock_Aldh3a1_04	/5Phos/ACATTAAGCGGCGGTGGGAAAAGGTCTAATTATTACCGGTCCATACACTAAAGATA
Muc5ac	Primer_Muc5ac_01	ACCCCGCTAACTGGCCTGCGGTAATGTTATCTT	Padlock_Muc5ac_01	/5Phos/ACATTATCAGCACCACACGGTCCTGGTGAATTATTACCGGTCCATACACTAAAGATA
	Primer_Muc5ac_02	CTGCCGGCAAGCCTCCACGTAGTAATGTTATCTT	Padlock_Muc5ac_02	/5Phos/ACATTATGCTGATGTCCACCAGGGCCGAATTATTACCGGTCCATACACTAAAGATA
	Primer_Muc5ac_03	GGCCAGGGCTAGGACCCAGATAATGTTATCTT	Padlock_Muc5ac_03	/5Phos/ACATTATGGGACCAACTTTCTCCGGCCGAATTATTACCGGTCCATACACTAAAGATA
	Primer_Muc5ac_04	ACTGTCCAGTAGGGTTCTGGCATAATGTTATCTT	Padlock_Muc5ac_04	/5Phos/ACATTAGTACGCATGCAGGGGGCCCAATTATTACCGGTCCATACACTAAAGATA
