## Supplementary Table 3 for "Deciphering the roadmap of *in vivo* reprogramming towards pluripotency"

### Sheet: WT_OSKM_acinar.markers
List of genes corresponds to UMAP of Figure 1F
Gene	p_val	avg_logFC	pct.1	pct.2	p_val_adj	cluster	Cluster's name
Pdia2	0	1.17989	0.985	0.677	0	0	WT
Pla2g1b	0	0.898484	0.999	0.829	0	0	WT
Fkbp11	7.24166e-271	0.748932	0.723	0.278	1.10609e-266	0	WT
Ctrc	4.53673e-252	0.681685	0.721	0.288	6.9294e-248	0	WT
Ftl1	3.92248e-249	0.603254	0.983	0.807	5.99119e-245	0	WT
Pnliprp2	4.30876e-242	0.780779	0.995	0.882	6.5812e-238	0	WT
Serpini2	2.89055e-226	0.722999	0.799	0.42	4.41502e-222	0	WT
Gal	5.49735e-216	0.526594	0.464	0.091	8.39665e-212	0	WT
Gamt	1.40854e-208	0.500813	0.534	0.14	2.15141e-204	0	WT
Aqp12	6.00326e-188	0.550727	0.671	0.292	9.16938e-184	0	WT
Try10	2.87988e-182	0.639906	0.799	0.479	4.39873e-178	0	WT
Tmem97	1.85626e-162	0.498348	0.551	0.199	2.83525e-158	0	WT
Prdx4	1.47562e-161	0.526723	0.621	0.273	2.25386e-157	0	WT
Reep5	2.66274e-155	0.539779	0.683	0.367	4.06707e-151	0	WT
Ppib	1.32104e-153	0.524901	0.759	0.476	2.01775e-149	0	WT
Tpt1	4.18315e-153	0.502609	0.991	0.985	6.38935e-149	0	WT
Gp2	2.66045e-148	0.601547	0.982	0.872	4.06357e-144	0	WT
Tmed6	5.72831e-143	0.524251	0.684	0.374	8.74942e-139	0	WT
Amy2b	1.61019e-139	0.5903	0.815	0.553	2.4594e-135	0	WT
Gm42418	8.35523e-125	0.28674	0.985	0.777	1.27618e-120	0	WT
Ssr4	1.76629e-123	0.488311	0.723	0.483	2.69784e-119	0	WT
Erp27	2.72944e-115	0.455266	0.744	0.5	4.16895e-111	0	WT
Sec11c	4.37459e-113	0.409411	0.524	0.24	6.68174e-109	0	WT
Cuzd1	4.58763e-110	0.536785	0.885	0.709	7.00714e-106	0	WT
Dhx34	6.02289e-109	0.253719	0.272	0.054	9.19936e-105	0	WT
Rpl13	1.24435e-106	0.396992	0.986	0.946	1.90062e-102	0	WT
Gm5409	4.37733e-106	0.274664	0.299	0.072	6.68593e-102	0	WT
Sdf2l1	4.58021e-106	0.288076	0.311	0.078	6.99582e-102	0	WT
Srp9	2.75512e-105	0.345732	0.427	0.157	4.20817e-101	0	WT
Rpl10	1.79632e-103	0.372454	0.975	0.895	2.7437e-99	0	WT
Slc39a5	3.35099e-100	0.346097	0.375	0.126	5.1183e-96	0	WT
Fth1	5.93963e-99	0.377422	0.898	0.737	9.07219e-95	0	WT
Psmb10	6.208e-97	0.409236	0.533	0.266	9.48211e-93	0	WT
Pdia6	1.98602e-96	0.324726	0.376	0.132	3.03345e-92	0	WT
Lars2	2.2891e-95	0.546034	0.551	0.287	3.49638e-91	0	WT
Slc38a5	2.61074e-95	0.25362	0.29	0.074	3.98764e-91	0	WT
Amy2a5	5.08048e-92	0.505881	0.736	0.511	7.75992e-88	0	WT
Tmed10	9.43041e-90	0.323555	0.414	0.166	1.4404e-85	0	WT
Lcmt1	2.50359e-87	0.367735	0.483	0.232	3.82399e-83	0	WT
Ggt1	1.4115e-86	0.346558	0.423	0.179	2.15592e-82	0	WT
1810028F09Rik	2.38579e-82	0.265321	0.327	0.11	3.64406e-78	0	WT
Gatm	5.27219e-82	0.272236	0.348	0.124	8.05274e-78	0	WT
Nucb2	4.2878e-80	0.281617	0.388	0.157	6.54918e-76	0	WT
Iapp	8.19307e-80	0.295719	0.291	0.089	1.25141e-75	0	WT
Pcbd1	5.96342e-78	0.263084	0.328	0.117	9.10854e-74	0	WT
Fkbp2	2.37269e-73	0.266274	0.352	0.139	3.62405e-69	0	WT
Edem2	3.1513e-73	0.313213	0.353	0.144	4.81329e-69	0	WT
P4hb	3.30222e-73	0.386375	0.577	0.357	5.0438e-69	0	WT
Gcat	4.5078e-73	0.337301	0.507	0.275	6.88521e-69	0	WT
Tmed11	2.03194e-72	0.285656	0.343	0.134	3.10359e-68	0	WT
Serp1	1.1134e-71	0.314831	0.437	0.213	1.70061e-67	0	WT
Hamp2	1.82017e-69	0.266826	0.387	0.167	2.78012e-65	0	WT
Atp5g1	3.17762e-68	0.294387	0.42	0.204	4.85349e-64	0	WT
Hspa5	6.35978e-67	0.401548	0.564	0.348	9.71394e-63	0	WT
Rplp0	8.03956e-62	0.263402	0.97	0.914	1.22796e-57	0	WT
Manf	1.00949e-60	0.304097	0.406	0.204	1.54189e-56	0	WT
Phgdh	2.43596e-58	0.281053	0.371	0.178	3.72069e-54	0	WT
Sec61b	9.25681e-52	0.308534	0.491	0.316	1.41389e-47	0	WT
Klk1b5	3.30535e-50	0.250569	0.394	0.207	5.04859e-46	0	WT
Tmed3	1.36903e-49	0.257117	0.433	0.244	2.09106e-45	0	WT
Ggh	2.1452e-49	0.294885	0.447	0.263	3.27657e-45	0	WT
Cst3	4.08313e-49	0.267054	0.68	0.525	6.23657e-45	0	WT
Amy1	4.94368e-47	0.286264	0.453	0.276	7.55098e-43	0	WT
Dap	2.78623e-46	0.255098	0.454	0.274	4.25569e-42	0	WT
Herpud1	1.33848e-41	0.268647	0.367	0.205	2.0444e-37	0	WT
Rabac1	3.30149e-41	0.268212	0.474	0.313	5.0427e-37	0	WT
Krtcap2	1.51436e-40	0.257174	0.464	0.308	2.31304e-36	0	WT
Spink1	1.29167e-35	0.263007	0.983	0.884	1.9729e-31	0	WT
Uqcrq	8.54494e-20	0.252748	0.464	0.383	1.30515e-15	0	WT
Igkc	4.42992e-70	0.389225	0.269	0.082	6.76625e-66	1	OSKM: pre-REP
Dmbt1	5.44934e-45	0.308585	0.978	0.852	8.32332e-41	1	OSKM: pre-REP
Reg3b	0	2.0851	0.996	0.806	0	2	OSKM: non-REP
Reg3g	0	2.0506	0.98	0.449	0	2	OSKM: non-REP
Lrg1	0	1.55256	0.847	0.096	0	2	OSKM: non-REP
Lcn2	0	1.48916	0.482	0.025	0	2	OSKM: non-REP
Reg3a	2.36941e-295	1.28264	0.976	0.652	3.61903e-291	2	OSKM: non-REP
Reg2	8.56687e-227	1.37186	0.986	0.809	1.3085e-222	2	OSKM: non-REP
Mt1	2.38905e-129	0.840628	0.967	0.856	3.64903e-125	2	OSKM: non-REP
Reg3d	4.44261e-94	0.535819	0.809	0.517	6.78564e-90	2	OSKM: non-REP
Ctsl	3.65263e-85	0.604946	0.65	0.324	5.57903e-81	2	OSKM: non-REP
Ifitm3	2.5736e-80	0.314756	0.591	0.25	3.93092e-76	2	OSKM: non-REP
Mt2	3.25029e-65	0.382033	0.48	0.208	4.96449e-61	2	OSKM: non-REP
Lgals1	2.46228e-60	0.309806	0.481	0.21	3.76088e-56	2	OSKM: non-REP
Dmbt11	5.38996e-34	0.307756	0.948	0.874	8.23262e-30	2	OSKM: non-REP
Krt18	5.58289e-27	0.578005	0.54	0.388	8.52731e-23	2	OSKM: non-REP
Clu	5.51846e-13	1.06866	0.739	0.774	8.4289e-09	2	OSKM: non-REP
Nupr1	3.84078e-06	0.664457	0.894	0.947	0.0586641	2	OSKM: non-REP
Prss3	8.48363e-06	0.55471	0.383	0.314	0.129579	2	OSKM: non-REP
S100a6	0	2.92822	0.626	0.05	0	3	OSKM: int-REP
Ly6g6c	0	1.3548	0.326	0.001	0	3	OSKM: int-REP
Krt19	0	1.17858	0.678	0.06	0	3	OSKM: int-REP
Sfn	0	0.950932	0.578	0.031	0	3	OSKM: int-REP
Gsto1	0	0.75681	0.456	0.029	0	3	OSKM: int-REP
Mal	0	0.720421	0.332	0.001	0	3	OSKM: int-REP
Fam25c	0	0.649854	0.343	0.003	0	3	OSKM: int-REP
Nccrp1	0	0.645386	0.433	0.007	0	3	OSKM: int-REP
Krt13	0	0.590861	0.315	0.001	0	3	OSKM: int-REP
Cd9	9.09664e-307	0.594641	0.477	0.034	1.38942e-302	3	OSKM: int-REP
Aldh3a1	8.22523e-274	0.527101	0.295	0.003	1.25632e-269	3	OSKM: int-REP
Actg1	6.72475e-256	1.47516	0.916	0.435	1.02714e-251	3	OSKM: int-REP
Sat1	2.29822e-243	0.840821	0.524	0.076	3.51031e-239	3	OSKM: int-REP
Eif6	1.83716e-239	0.516055	0.461	0.051	2.80608e-235	3	OSKM: int-REP
Npm1	3.18392e-237	0.98037	0.73	0.212	4.86312e-233	3	OSKM: int-REP
Prr13	6.61725e-237	0.397346	0.386	0.029	1.01072e-232	3	OSKM: int-REP
Krt8	1.11511e-229	1.19255	0.812	0.299	1.70321e-225	3	OSKM: int-REP
Anxa2	3.61138e-229	0.69255	0.363	0.026	5.51603e-225	3	OSKM: int-REP
S100a10	7.61995e-222	0.512009	0.4	0.038	1.16387e-217	3	OSKM: int-REP
Capns1	1.38733e-220	0.452923	0.44	0.05	2.11901e-216	3	OSKM: int-REP
Ly6a	2.83354e-215	0.839929	0.453	0.059	4.32795e-211	3	OSKM: int-REP
Hsp90ab1	2.91161e-214	1.03563	0.888	0.484	4.4472e-210	3	OSKM: int-REP
Muc5ac	2.28822e-212	0.728114	0.325	0.021	3.49502e-208	3	OSKM: int-REP
Pmm1	9.17559e-206	0.283263	0.281	0.012	1.40148e-201	3	OSKM: int-REP
S100a11	1.14911e-198	0.488254	0.349	0.03	1.75516e-194	3	OSKM: int-REP
Timp1	3.35241e-198	0.543663	0.325	0.025	5.12048e-194	3	OSKM: int-REP
Ran	1.26586e-196	0.494864	0.473	0.074	1.93347e-192	3	OSKM: int-REP
Hsp90aa1	5.50398e-195	0.647326	0.495	0.085	8.40678e-191	3	OSKM: int-REP
Tagln2	5.56888e-190	0.528842	0.52	0.096	8.50591e-186	3	OSKM: int-REP
Crip2	2.84865e-185	0.320579	0.306	0.022	4.35102e-181	3	OSKM: int-REP
Ldha	5.37472e-185	0.482796	0.487	0.086	8.20934e-181	3	OSKM: int-REP
Pnp	1.08867e-184	0.487062	0.31	0.024	1.66283e-180	3	OSKM: int-REP
Tubb4b	1.4191e-184	0.421359	0.381	0.045	2.16753e-180	3	OSKM: int-REP
Serpinb6a	1.13884e-172	0.407973	0.436	0.069	1.73947e-168	3	OSKM: int-REP
Gapdh	7.98047e-169	0.720885	0.576	0.16	1.21894e-164	3	OSKM: int-REP
Perp	3.03086e-167	0.38612	0.343	0.039	4.62933e-163	3	OSKM: int-REP
Tmsb4x	2.62785e-166	1.0264	0.789	0.352	4.01378e-162	3	OSKM: int-REP
Mgst3	2.78105e-165	0.277071	0.27	0.019	4.24777e-161	3	OSKM: int-REP
Dynll1	7.91569e-162	0.502828	0.521	0.118	1.20904e-157	3	OSKM: int-REP
Prdx1	4.47382e-161	0.501621	0.529	0.122	6.83332e-157	3	OSKM: int-REP
Cldn7	8.23046e-157	0.387426	0.381	0.056	1.25712e-152	3	OSKM: int-REP
Clic1	1.42857e-154	0.415176	0.422	0.074	2.18199e-150	3	OSKM: int-REP
Pfn1	1.93836e-152	0.569468	0.533	0.139	2.96065e-148	3	OSKM: int-REP
Arpc2	2.54197e-148	0.350175	0.38	0.059	3.88261e-144	3	OSKM: int-REP
Nhp2	3.07131e-148	0.370091	0.381	0.061	4.69112e-144	3	OSKM: int-REP
Tmsb10	2.59939e-144	0.427859	0.387	0.064	3.9703e-140	3	OSKM: int-REP
Esd	4.57471e-139	0.368765	0.406	0.076	6.98742e-135	3	OSKM: int-REP
Lmna	6.55994e-137	0.325661	0.36	0.058	1.00197e-132	3	OSKM: int-REP
Cfl1	5.79729e-135	0.421021	0.456	0.104	8.85478e-131	3	OSKM: int-REP
Zfas1	2.50151e-133	0.274433	0.287	0.034	3.8208e-129	3	OSKM: int-REP
Actb	1.92249e-132	0.976052	0.811	0.475	2.93642e-128	3	OSKM: int-REP
Cryab	7.22142e-132	1.31788	0.366	0.069	1.103e-127	3	OSKM: int-REP
Pkm	1.45877e-130	0.331286	0.369	0.065	2.22812e-126	3	OSKM: int-REP
Serbp1	2.26499e-128	0.469934	0.523	0.151	3.45955e-124	3	OSKM: int-REP
Ncl	2.79891e-128	0.520809	0.43	0.1	4.27505e-124	3	OSKM: int-REP
Dstn	1.43261e-125	0.73761	0.452	0.115	2.18816e-121	3	OSKM: int-REP
Psma7	6.8225e-119	0.393502	0.505	0.143	1.04207e-114	3	OSKM: int-REP
Urah	1.12929e-118	0.335662	0.31	0.049	1.72487e-114	3	OSKM: int-REP
Rab25	1.58429e-116	0.250844	0.266	0.034	2.41985e-112	3	OSKM: int-REP
Cltb	4.101e-116	0.311156	0.338	0.061	6.26387e-112	3	OSKM: int-REP
Calm1	1.98591e-115	0.615292	0.578	0.215	3.03329e-111	3	OSKM: int-REP
Bax	1.32887e-111	0.277159	0.322	0.056	2.02972e-107	3	OSKM: int-REP
Hint1	2.06341e-110	0.492866	0.606	0.243	3.15165e-106	3	OSKM: int-REP
Hspa8	4.86146e-110	0.511678	0.635	0.263	7.4254e-106	3	OSKM: int-REP
Ctsz	9.38378e-109	0.276775	0.285	0.044	1.43328e-104	3	OSKM: int-REP
Atp5d	3.24249e-101	0.57167	0.659	0.327	4.95258e-97	3	OSKM: int-REP
Atp6v0e	7.15149e-101	0.288418	0.34	0.071	1.09232e-96	3	OSKM: int-REP
Hspd1	1.6246e-100	0.271856	0.261	0.04	2.48141e-96	3	OSKM: int-REP
Myl6	4.29293e-100	0.461116	0.557	0.207	6.55702e-96	3	OSKM: int-REP
Eif4a1	1.86066e-98	0.343837	0.445	0.127	2.84197e-94	3	OSKM: int-REP
Eif5a	4.24842e-98	0.581722	0.613	0.278	6.48904e-94	3	OSKM: int-REP
Cdkn1a	1.16489e-96	0.456967	0.422	0.122	1.77926e-92	3	OSKM: int-REP
Slc25a5	8.31093e-95	0.429192	0.483	0.161	1.26941e-90	3	OSKM: int-REP
2410006H16Rik	5.44921e-93	0.302667	0.363	0.089	8.32312e-89	3	OSKM: int-REP
Ppia	2.13792e-91	0.705789	0.671	0.365	3.26545e-87	3	OSKM: int-REP
Tomm20	4.46124e-91	0.267105	0.322	0.07	6.8141e-87	3	OSKM: int-REP
Txn1	1.60954e-88	0.393161	0.489	0.17	2.45841e-84	3	OSKM: int-REP
Ctsd	1.16506e-81	0.639211	0.563	0.254	1.77951e-77	3	OSKM: int-REP
Gas5	4.10197e-80	0.341755	0.474	0.169	6.26535e-76	3	OSKM: int-REP
Prdx2	2.30866e-79	0.255962	0.323	0.08	3.52625e-75	3	OSKM: int-REP
Mdh2	4.85729e-79	0.271379	0.36	0.099	7.41902e-75	3	OSKM: int-REP
Tuba4a	7.77542e-79	0.306713	0.381	0.112	1.18762e-74	3	OSKM: int-REP
Btf3	8.77983e-79	0.350884	0.555	0.231	1.34103e-74	3	OSKM: int-REP
Chchd2	5.71801e-77	0.37028	0.544	0.229	8.73369e-73	3	OSKM: int-REP
Sem1	8.1348e-75	0.262177	0.403	0.126	1.24251e-70	3	OSKM: int-REP
Rps5	1.50206e-74	0.414057	0.979	0.899	2.29425e-70	3	OSKM: int-REP
Cd24a	1.01356e-72	0.371733	0.39	0.126	1.54811e-68	3	OSKM: int-REP
Rbm3	1.49522e-71	0.264839	0.335	0.094	2.28379e-67	3	OSKM: int-REP
Eif2s2	9.27439e-71	0.409143	0.453	0.176	1.41657e-66	3	OSKM: int-REP
Slc25a3	4.711e-70	0.353518	0.567	0.259	7.19559e-66	3	OSKM: int-REP
Polr1d	1.18893e-69	0.26949	0.453	0.164	1.81597e-65	3	OSKM: int-REP
Rps18	1.95186e-69	0.400918	0.947	0.835	2.98126e-65	3	OSKM: int-REP
H2afj	2.27726e-66	0.353596	0.436	0.165	3.47828e-62	3	OSKM: int-REP
Rps3	1.6455e-64	0.385248	0.939	0.819	2.51334e-60	3	OSKM: int-REP
Gpx1	2.02636e-63	0.2643	0.386	0.131	3.09506e-59	3	OSKM: int-REP
Ptma	5.36726e-62	0.522791	0.594	0.325	8.19795e-58	3	OSKM: int-REP
Eef1a1	4.80579e-61	0.353192	0.987	0.965	7.34037e-57	3	OSKM: int-REP
Itm2b	1.27274e-60	0.379532	0.495	0.222	1.94398e-56	3	OSKM: int-REP
Ifitm2	2.13332e-60	0.250555	0.326	0.101	3.25843e-56	3	OSKM: int-REP
Rps2	6.0552e-59	0.379394	0.956	0.852	9.24871e-55	3	OSKM: int-REP
Rps17	8.05937e-58	0.345959	0.656	0.389	1.23099e-53	3	OSKM: int-REP
Cox5a	9.49383e-57	0.2822	0.449	0.186	1.45009e-52	3	OSKM: int-REP
Rps12	1.38327e-54	0.359807	0.965	0.87	2.11281e-50	3	OSKM: int-REP
Rps11	4.82925e-54	0.344396	0.929	0.803	7.3762e-50	3	OSKM: int-REP
mt-Nd1	1.20248e-52	0.566872	0.482	0.238	1.83666e-48	3	OSKM: int-REP
Rpl8	2.4812e-50	0.328345	0.979	0.95	3.78979e-46	3	OSKM: int-REP
Rps15a	6.81353e-49	0.338721	0.724	0.489	1.0407e-44	3	OSKM: int-REP
Rps27	6.28824e-48	0.295099	0.505	0.253	9.60466e-44	3	OSKM: int-REP
Rps3a1	5.7793e-47	0.310089	0.945	0.819	8.8273e-43	3	OSKM: int-REP
Rps20	1.56526e-46	0.307416	0.975	0.904	2.39078e-42	3	OSKM: int-REP
Rplp2	2.19257e-46	0.324181	0.802	0.608	3.34893e-42	3	OSKM: int-REP
Rpl9	3.15043e-45	0.311218	0.931	0.809	4.81197e-41	3	OSKM: int-REP
Rpl7	1.11029e-43	0.301188	0.691	0.465	1.69586e-39	3	OSKM: int-REP
Rpl34	4.63513e-43	0.304444	0.812	0.6	7.07969e-39	3	OSKM: int-REP
Rpl14	3.28622e-42	0.291433	0.901	0.766	5.01937e-38	3	OSKM: int-REP
Rps9	1.28781e-41	0.292394	0.934	0.837	1.967e-37	3	OSKM: int-REP
Rpl39	4.88169e-41	0.302688	0.708	0.5	7.4563e-37	3	OSKM: int-REP
Eif1	7.00267e-40	0.321672	0.706	0.495	1.06959e-35	3	OSKM: int-REP
Rpl18	1.66169e-39	0.29448	0.883	0.704	2.53807e-35	3	OSKM: int-REP
Eef1b2	6.5291e-39	0.288847	0.767	0.588	9.97255e-35	3	OSKM: int-REP
Rplp01	5.03067e-38	0.265869	0.979	0.923	7.68384e-34	3	OSKM: int-REP
Naca	2.94784e-37	0.295932	0.706	0.511	4.50253e-33	3	OSKM: int-REP
Rps26	3.53008e-37	0.345025	0.858	0.699	5.39184e-33	3	OSKM: int-REP
Cd63	4.23501e-37	0.292865	0.555	0.332	6.46855e-33	3	OSKM: int-REP
H2afz	2.61337e-34	0.308293	0.377	0.185	3.99166e-30	3	OSKM: int-REP
Rpl10a	4.61598e-34	0.272566	0.7	0.514	7.05045e-30	3	OSKM: int-REP
Rpl37a	4.27201e-33	0.275916	0.848	0.657	6.52507e-29	3	OSKM: int-REP
Rpl22	4.03057e-32	0.278644	0.672	0.503	6.15629e-28	3	OSKM: int-REP
mt-Cytb	6.37709e-32	0.499315	0.662	0.461	9.74037e-28	3	OSKM: int-REP
Rpl7a	1.80594e-29	0.262018	0.744	0.589	2.75839e-25	3	OSKM: int-REP
Malat1	1.10301e-27	0.653848	0.415	0.236	1.68474e-23	3	OSKM: int-REP
Hspb1	2.04002e-27	0.261347	0.263	0.116	3.11593e-23	3	OSKM: int-REP
mt-Nd4	1.45182e-26	0.289693	0.486	0.292	2.2175e-22	3	OSKM: int-REP
Krt181	3.0384e-21	0.328862	0.539	0.392	4.64086e-17	3	OSKM: int-REP
Reg21	8.99087e-118	0.903256	0.939	0.822	1.37327e-113	4	OSKM: non-REP/AP-1
Rpl41	5.85931e-84	0.454366	0.973	0.964	8.94952e-80	4	OSKM: non-REP/AP-2
Reg3b1	1.02734e-78	0.381055	0.936	0.822	1.56916e-74	4	OSKM: non-REP/AP-3
Dmbt12	1.42103e-76	0.552632	0.965	0.874	2.17049e-72	4	OSKM: non-REP/AP-4
Mt11	1.95854e-59	0.386629	0.971	0.859	2.99148e-55	4	OSKM: non-REP/AP-5
Rps24	4.86741e-56	0.36631	0.938	0.921	7.43448e-52	4	OSKM: non-REP/AP-6
Reg3a1	7.89532e-52	0.411997	0.907	0.674	1.20593e-47	4	OSKM: non-REP/AP-7
Rpl36	1.9093e-45	0.332468	0.812	0.569	2.91626e-41	4	OSKM: non-REP/AP-8
Egr1	2.0782e-45	0.319252	0.292	0.099	3.17424e-41	4	OSKM: non-REP/AP-9
Rpl32	2.89618e-45	0.295897	0.966	0.978	4.42362e-41	4	OSKM: non-REP/AP-10
Klf6	1.08253e-44	0.409	0.295	0.103	1.65346e-40	4	OSKM: non-REP/AP-11
Spink11	1.98149e-40	0.284706	0.954	0.907	3.02653e-36	4	OSKM: non-REP/AP-12
Rps21	1.94077e-36	0.271731	0.812	0.574	2.96433e-32	4	OSKM: non-REP/AP-13
Rps15	3.28275e-33	0.287332	0.881	0.748	5.01407e-29	4	OSKM: non-REP/AP-14
Malat11	4.96641e-30	1.58993	0.404	0.24	7.58569e-26	4	OSKM: non-REP/AP-15
Jun	4.35099e-21	0.480828	0.375	0.22	6.6457e-17	4	OSKM: non-REP/AP-16
Atf3	4.47278e-21	0.309316	0.381	0.222	6.83173e-17	4	OSKM: non-REP/AP-17
Btg2	5.96719e-13	0.457178	0.349	0.225	9.11428e-09	4	OSKM: non-REP/AP-18
Ubc	3.33104e-08	0.270543	0.396	0.303	0.000508784	4	OSKM: non-REP/AP-19
Fos	0.000207846	0.257376	0.285	0.224	1	4	OSKM: non-REP/AP-20
Gm424181	1.2417e-91	2.05503	1	0.833	1.89657e-87	5	purple cluster
CT010467.1	4.47126e-32	0.347726	0.57	0.172	6.8294e-28	5	purple cluster
Lars21	9.31259e-15	0.296848	0.683	0.354	1.42241e-10	5	purple cluster
Rrbp1	6.18532e-11	0.306561	0.592	0.343	9.44746e-07	5	purple cluster
Aqp121	8.33416e-10	0.270643	0.655	0.395	1.27296e-05	5	purple cluster
Pla2g1b1	3.41373e-09	0.276793	0.986	0.875	5.21413e-05	5	purple cluster
mt-Rnr2	4.1065e-06	0.393551	0.683	0.528	0.0627226	5	purple cluster
Dmbt13	8.39469e-06	0.251943	0.958	0.883	0.12822	5	purple cluster
Trbc2	0	0.613703	0.5	0.003	0	6	immune
Cd52	6.60261e-233	0.557379	0.625	0.011	1.00848e-228	6	immune
Ptprcap	2.82468e-230	0.271147	0.271	0.001	4.31442e-226	6	immune
Ltb	1.12789e-226	0.286502	0.292	0.001	1.72274e-222	6	immune
Lat	2.67594e-216	0.285716	0.312	0.002	4.08724e-212	6	immune
Coro1a	3.85799e-213	0.440204	0.458	0.006	5.8927e-209	6	immune
Cd3g	2.68723e-162	0.269575	0.271	0.002	4.10447e-158	6	immune
Rac2	2.33646e-154	0.357997	0.333	0.004	3.56871e-150	6	immune
Vps37b	7.62697e-121	0.512287	0.396	0.01	1.16494e-116	6	immune
Arhgdib	2.66031e-120	0.381102	0.375	0.008	4.06336e-116	6	immune
Ptpn18	3.19043e-105	0.476058	0.5	0.019	4.87306e-101	6	immune
Srgn	3.9506e-53	0.410189	0.458	0.034	6.03414e-49	6	immune
Limd2	2.14471e-45	0.256311	0.271	0.014	3.27583e-41	6	immune
Malat12	1.73397e-44	1.22981	1	0.253	2.64846e-40	6	immune
Tmsb101	1.13759e-43	0.728379	0.708	0.101	1.73755e-39	6	immune
B2m	1.33676e-37	0.467491	0.542	0.067	2.04177e-33	6	immune
Shisa5	5.46741e-37	0.285543	0.354	0.029	8.35092e-33	6	immune
H2-K1	1.15696e-31	0.67617	0.75	0.159	1.76715e-27	6	immune
Tmsb4x1	3.01313e-26	0.981148	1	0.404	4.60226e-22	6	immune
Ppp1r15a	1.3255e-22	0.313188	0.333	0.042	2.02456e-18	6	immune
Hspa1a	2.42616e-22	0.962051	0.333	0.044	3.70571e-18	6	immune
Rps271	2.58381e-19	0.579367	0.812	0.282	3.94651e-15	6	immune
Actb1	2.9126e-18	0.829338	0.958	0.515	4.4487e-14	6	immune
Gnai2	4.30219e-18	0.251785	0.312	0.045	6.57117e-14	6	immune
Junb	4.72321e-18	0.72489	0.625	0.187	7.21422e-14	6	immune
H2-D1	8.7038e-18	0.433571	0.583	0.145	1.32942e-13	6	immune
Dnajb1	9.041e-18	0.287714	0.292	0.04	1.38092e-13	6	immune
Rps15a1	1.0704e-15	0.643736	0.958	0.516	1.63492e-11	6	immune
Cfl11	5.87131e-15	0.3552	0.562	0.147	8.96784e-11	6	immune
Rps16	6.68312e-15	0.609424	0.979	0.818	1.02078e-10	6	immune
Sh3bgrl3	1.44466e-14	0.273718	0.438	0.097	2.20657e-10	6	immune
Rbm39	1.34445e-13	0.252207	0.312	0.057	2.05352e-09	6	immune
Fau	3.09942e-13	0.502222	1	0.858	4.73405e-09	6	immune
Rps241	6.97007e-13	0.540947	1	0.922	1.06461e-08	6	immune
Rps13	4.78689e-12	0.530547	0.938	0.612	7.31149e-08	6	immune
H3f3b	1.05508e-11	0.468627	0.812	0.359	1.61153e-07	6	immune
Rps111	2.30014e-11	0.528241	1	0.818	3.51323e-07	6	immune
Rps31	1.44343e-10	0.437463	1	0.833	2.20469e-06	6	immune
Rpl391	2.83715e-10	0.465846	0.896	0.524	4.33347e-06	6	immune
Rps211	3.66697e-10	0.455124	0.958	0.6	5.60094e-06	6	immune
Arpc3	1.13996e-09	0.268309	0.396	0.112	1.74118e-05	6	immune
Ubb	1.36774e-09	0.449595	0.667	0.307	2.08908e-05	6	immune
Rpl19	1.79833e-09	0.434543	1	0.831	2.74676e-05	6	immune
Pfn11	2.94316e-09	0.284313	0.542	0.188	4.49539e-05	6	immune
mt-Nd11	7.95856e-09	0.302921	0.667	0.266	0.000121559	6	immune
mt-Nd41	9.63157e-09	0.352973	0.708	0.314	0.000147113	6	immune
Rps51	1.02525e-08	0.430859	1	0.909	0.000156596	6	immune
Rpl341	1.12228e-08	0.402657	0.958	0.624	0.000171418	6	immune
Nfkbia	2.7861e-08	0.29783	0.312	0.087	0.000425549	6	immune
mt-Cytb1	4.00985e-08	0.449436	0.938	0.483	0.000612465	6	immune
Rps7	5.52821e-08	0.397682	0.896	0.573	0.000844378	6	immune
Rps29	7.7758e-08	0.322347	0.771	0.408	0.00118768	6	immune
Rpl37	9.66219e-08	0.36741	0.958	0.649	0.0014758	6	immune
Rpl27a	1.09519e-07	0.274466	0.75	0.356	0.0016728	6	immune
Rps201	5.46423e-07	0.34867	1	0.913	0.00834607	6	immune
Rpl81	1.02141e-06	0.29631	1	0.953	0.015601	6	immune
Rpl181	1.22935e-06	0.362286	0.917	0.726	0.018777	6	immune
Rpl91	1.24748e-06	0.320267	0.979	0.824	0.019054	6	immune
Rpl23	1.61299e-06	0.288528	1	0.938	0.0246367	6	immune
2001-06-01	1.76032e-06	0.356126	0.521	0.236	0.0268871	6	immune
Rps3a11	3.33825e-06	0.308845	0.958	0.834	0.0509885	6	immune
Rpl12	3.61364e-06	0.310729	0.958	0.856	0.0551948	6	immune
Hsp90ab11	4.99796e-06	0.296677	0.875	0.534	0.0763388	6	immune
Rpl21	5.3894e-06	0.260003	0.979	0.845	0.0823178	6	immune
Rpl361	6.57456e-06	0.32396	0.917	0.596	0.10042	6	immune
mt-Nd2	7.40914e-06	0.296756	0.583	0.279	0.113167	6	immune
Rplp21	7.73057e-06	0.330502	0.875	0.631	0.118077	6	immune
Ptma1	1.14918e-05	0.28691	0.667	0.358	0.175525	6	immune
mt-Rnr21	1.19033e-05	0.418459	0.812	0.53	0.181811	6	immune
Rpl35a	2.30392e-05	0.301121	0.833	0.566	0.351901	6	immune
Rpl321	2.40406e-05	0.275059	1	0.976	0.367195	6	immune
Rplp02	4.05496e-05	0.263352	0.979	0.93	0.619354	6	immune
Reg22	4.89505e-05	0.295256	1	0.835	0.747669	6	immune
Rps91	6.66545e-05	0.250907	0.958	0.849	1	6	immune
Rps23	6.78606e-05	0.268563	0.875	0.638	1	6	immune
Rpl30	7.91044e-05	0.283852	0.875	0.563	1	6	immune
Eif11	8.9531e-05	0.279837	0.771	0.521	1	6	immune
Rpl221	9.38511e-05	0.279932	0.812	0.523	1	6	immune
Rpl17	0.000157046	0.264265	0.854	0.752	1	6	immune
Rps27a	0.00023311	0.253483	0.917	0.795	1	6	immune
